# Nutritional vitamin B12 regulates RAS/MAPK-mediated cell fate decisions through the one-carbon metabolism

**DOI:** 10.1101/2023.10.12.562015

**Authors:** Ana Cristina Laranjeira, Simon Berger, Tea Kohlbrenner, Nadja R. Greter, Alex Hajnal

**Affiliations:** Institute of Molecular Life Sciences, University of Zurich, Winterthurerstrasse 190, Zurich, Switzerland; Institute for Chemical and Bioengineering, ETH Zurich, Vladimir-Prelog-Weg 1-5/10, Zurich, Switzerland; PhD program in Molecular Life Science

**Keywords:** RAS/MAPK, one-carbon metabolism, vitamin B12, methionine cycle, choline, H3K4me3, fatty acids, cell fate decision

## Abstract

Vitamin B12 is an essential nutritional co-factor for the folate and methionine cycles, which together constitute the one-carbon metabolism. Here, we show that dietary uptake of vitamin B12 modulates cell fate decisions controlled by the conserved RAS/MAPK signaling pathway in *C. elegans*. A bacterial diet rich in vitamin B12 increases vulval induction, germ cell apoptosis and oocyte differentiation. These effects are mediated by different one-carbon metabolites in a tissue-specific manner. Vitamin B12 enhances via the choline/phosphatidylcholine metabolism vulval induction by down-regulating fat biosynthesis genes and increasing H3K4 tri-methylation, which results in increased expression of RAS/MAPK target genes. Furthermore, the nucleotide metabolism and H3K4 tri-methylation positively regulate germ cell apoptosis and oocyte production. Using mammalian cells carrying different activated KRAS and BRAF alleles, we show that the effects of methionine on RAS/MAPK-regulated phenotype are conserved in mammals. Our findings suggest that the vitamin B12-dependent one-carbon metabolism is a limiting factor for diverse RAS/MAPK-induced cellular responses.
