## Supplementary material for "Nutritional vitamin B12 regulates RAS/MAPK-mediated cell fate decisions through the one-carbon metabolism": Source Data file: Figure_6_Data.xlsx

### Sheet: Fig.6_A
OP50	DA1877	Chol	OP50
WT	WT	WT	metr-1(lf)
1	2.27383	5.18811	0.34592
1	4.75511	2.58043	0.524968
1	1.15862		0.581498
1	3.03644	1.59671	0.817168

### Sheet: Original_data_6A
	H3K4me3	H3			Tubulin_me3	Tubulin_H3			normalized_me3	normalized_H3
OP50	1895.65	23078.2		OP50	19927.9	24904.4		OP50	0.0951253	0.926673
DA1877	5432.39	25642.4		DA1877	22831.3	25155		DA1877	0.237936	1.01937
Choline	26559.5	48984.5		Choline	35394.4	34765.7		Choline	0.750388	1.40899
metr1	419.021	14568.1		metr1	16767.5	20700.6		metr1	0.02499	0.703753
	me3/H3			normalized_control
OP50	0.102653		OP50	1
DA1877	0.233414		DA1877	2.27383
Choline	0.532572		Choline	5.18811
metr1	0.0355096		metr1	0.34592
	H3K4me3	H3			Tubulin_me3	Tubulin_H3			normalized_me3	normalized_H3
OP50	4727.49	18321.6		OP50	32848.5	27178.8		OP50	0.143918	0.674115
DA1877	25649.4	18321.6		DA1877	39615.2	28727		DA1877	0.647463	0.637784
Choline	17540.7	23623.4		Choline	38356.5	28458.1		Choline	0.457308	0.83011
metr1	478.364	7003.41		metr1	8560.31	14046.1		metr1	0.0558816	0.498603
	me3/H3			normalized_control
OP50	0.213492		OP50	1
DA1877	1.01518		DA1877	4.75511
Choline	0.550901		Choline	2.58043
metr1	0.112076		metr1	0.524968
	H3K4me3	H3			Tubulin_me3	Tubulin_H3			normalized_me3	normalized_H3
OP50	5663.07	9310.6		OP50	31347.3	33784.6		OP50	0.180656	0.275587
DA1877	18491.9	26362.6		DA1877	34761.3	37638.9		DA1877	0.531967	0.700408
Choline	NA	NA		Choline	NA	NA		Choline
metr1	11280.9	21404.7		metr1	28942.9	20934		metr1	0.389762	1.02249
	me3/H3			normalized_control
OP50	0.655531		OP50	1
DA1877	0.75951		DA1877	1.15862
Choline			Choline	NA
metr1	0.38119		metr1	0.581498
	H3K4me3	H3			Tubulin_me3	Tubulin_H3			normalized_me3	normalized_H3
OP50	9585.55	15240.6		OP50	31666.3	21737		OP50	0.302705	0.701138
DA1877	11944.1	14186.8		DA1877	24443.4	38060.5		DA1877	0.488643	0.372744
Choline	12763.8	23813.1		Choline	28233.5	36311.4		Choline	0.45208	0.655802
metr1	8000.36	25158.3		metr1	27501.7	30511.2		metr1	0.290904	0.824559
	me3/H3			normalized_control
OP50	0.431734		OP50	1
DA1877	1.31093		DA1877	3.03644
Choline	0.689355		Choline	1.59671
metr1	0.3528		metr1	0.817168

### Sheet: Fig.6_B
EV	fat-5i	fat-6i	fat-7i	fat-6i;fat-7i
1	2.17606	2.4717	1.43776	0.724261
1	1.08246	0.727496	1.1746	0.51704
1	1.72707	0.59402	0.925293	1.08416

### Sheet: Original_Data_6B
	H3K4me3	H3			Tubulin_me3	Tubulin_H3			normalized_me3	normalized_H3
EV	23956.9	20610.7		EV	32139.5	31416.6		EV	0.745405	0.656046
FAT-5	26766.7	10317.8		FAT-5	30202.7	28785.2		FAT-5	0.886234	0.358442
FAT-6	28752.1	11180.4		FAT-6	29800.7	32543.8		FAT-6	0.964812	0.343549
FAT-7	25849	15871.4		FAT-7	31327.9	31422.8		FAT-7	0.825111	0.50509
FAT-6;FAT-7	37863.4	33945.3		FAT-6;FAT-7	42759.2	31545.9		FAT-6;FAT-7	0.885503	1.07606
	me3/H3			normalized_control
EV	1.13621		EV	1
FAT-5	2.47246		FAT-5	2.17606
FAT-6	2.80837		FAT-6	2.4717
FAT-7	1.63359		FAT-7	1.43776
FAT-6;FAT-7	0.822911		FAT-6;FAT-7	0.724261
	H3K4me3	H3			Tubulin_me3	Tubulin_H3			normalized_me3	normalized_H3
EV	31163.2	37151		EV	30499.7	28100.2		EV	1.02176	1.32209
FAT-5	30174.3	32097.6		FAT-5	29713.4	26441.4		FAT-5	1.01551	1.21392
FAT-6	9201.36	17653.8		FAT-6	22864.2	24663.8		FAT-6	0.402435	0.715779
FAT-7	36053.9	38579.9		FAT-7	31988.8	31073		FAT-7	1.12708	1.24159
FAT-6;FAT-7	9792.79	26737		FAT-6;FAT-7	29442.5	32121.1		FAT-6;FAT-7	0.332608	0.83238
	me3/H3			normalized_control
EV	0.772834		EV	1
FAT-5	0.836559		FAT-5	1.08246
FAT-6	0.562234		FAT-6	0.727496
FAT-7	0.907771		FAT-7	1.1746
FAT-6;FAT-7	0.399587		FAT-6;FAT-7	0.51704
	H3K4me3	H3			Tubulin_me3	Tubulin_H3			normalized_me3	normalized_H3
EV	31173.2	48669.1		EV	44021	31118.1		EV	0.708144	1.56401
FAT-5	41015	48612.3		FAT-5	42905.2	39765.2		FAT-5	0.955946	1.22248
FAT-6	13514.3	39568.6		FAT-6	41384.3	32589.2		FAT-6	0.326556	1.21416
FAT-7	34955.9	57779.7		FAT-7	53867.5	37302.9		FAT-7	0.648923	1.54893
FAT-6;FAT-7	23309.9	37968.5		FAT-6;FAT-7	40893	32696.9		FAT-6;FAT-7	0.570021	1.16123
	me3/H3			normalized_control
EV	0.452773		EV	1
FAT-5	0.781972		FAT-5	1.72707
FAT-6	0.268956		FAT-6	0.59402
FAT-7	0.418948		FAT-7	0.925293
FAT-6;FAT-7	0.490878		FAT-6;FAT-7	1.08416

### Sheet: Fig.6_C
Vulva Induction Index
let-60(gf)
NGM					NGM + B12
EV	amx-1i	lsd-1i	rbr-2i	spr-5i	EV	ash-2i	set-2i	set-16i	wdr-5.1i
5	5	4	5	5	4	5	6	6	4
6	5	6	5	5	6	5	5	5.5	4
4	5	6	5.5	6	4.5	6	4	5	5
5	5	4	5	5	5	4	4.5	5	6
4.5	5	5	6	5.5	5	5	5.5	5	5
4.5	6	5	5	6	6	5.5	4.5	5.5	5
5	4.5	6	5	5.5	5	5	4.5	6	4
6	6	4	4	6	6	4	5.5	4	6
5	5	5	5	6	5	5	5.5	5	6
5	5	6	3.5	6	6	5	6	5	5
5	5.5	4	5	4	4.5	5	4	6	5
5	6	5	4.5	5	4.5	5.5	5	4.5	5
5	5.5	5	5	5.5	5	5	5	6	4
4	6	5	6	6	4.5	6	5.5	6	4
6	5.5	6	5	5.5	6	5	5	4	4
5	6	5	6	6	6	5	6	5	5
5	4.5	4	5	6	4.5	5.5	5.5	5.5	4
6	5.5	5	4.5	4	5.5	6	6	5.5	4.5
4	6	4	5	6	5.5	5.5	5	5.5	3
6	6	5	6	5.5	5	6	5.5	5.5	5
4	6	5	5	4	6	6	5.5	5.5	4
5	5.5	4.5	4	5	5	5	6	6	6
4	5	5	6	4	4.5	6	5	6	5
4	5.5	5.5	6	5	6	5	4	5	6
4.5	5	5	5	5	5	4	4.5	4.5	4.5
6	6	5	5	4	4	4	4.5	5	5
4.5	5	5	5.5	5	4	5	6	4	4
6	5	4.5	6	4	5	6	5	4	5
5	5	5	5	5	4	5	6	5.5	5
5.5	6	4.5	4	5	5	5	4	5.5	4
4	6	6	3.5		5	5.5	6	4	5
5	4.5	6	5		5	4.5	4	4	4.5
5	5	4	4		5.5	5	5	6	5
4	3.5		5		6	6	5	6	5
4.5	6		5		4.5	6	6	5.5	4.5
5			5		6	5	5.5	5	5
4			5		6	5.5	5	4.5	5
6			4		6	4.5	5	5.5	6
5					5.5	4	6	5	3.5
3					5	6	4.5		4.5
5					5	5.5	5.5		4
5					6		5.5
5					4.5
4					6
4					4
5					6
					6
					5
					6
					4.5
					5
					4
					5

### Sheet: Fig.6_D
Oocyte number
Wild-type
NGM					NGM + B12
EV	amx-1i	lsd-1i	rbr-2i	spr-5i	EV	ash-2i	set-2i	set-16i	wdr-5.1i
10	11	11	13	8	10	11	8	10	9
8	7	12	9	12	10	9	9	9	10
7	11	14	7	10	10	7	9	10	9
7	11	11	10	12	12	10	10	11	5
10	13	13	9	12	11	10	10	9	7
11	10	12	8	10	9	10	10	10	7
9	11	10	10		10	11	11	10	8
8	9	11	9	10	13	11	9	12	7
10	10	12	8	10	10	10	10	9	7
9	11	12	8	9	11	9	10	9	7
9	12	12	7	10	12	9	8	10	8
7	14	12	7	9	10	10	8	13	6
8	10	9	10	10	10	11	8	10	9
9	10	13	10	9	9	11	10	9	7
12	9	11	9	11	10	10	9	11	10
9	9	9	9	10	10	12	9	11	5
10	10	11	10	11	9	9	9	10	9
10	10	13	9	11	10	12	9	11	11
8	9	11	8	10	12	11	11	11	7
9	11	11	8	11	10	9	11	10	9
10	11	10	8	11	11	10	11	11	10
8	9	11	7	12	10	8	12	9	7
9	9	10	8	12	9	13	10	10	5
10	12	10	8	8	11	9	9	11	9
8	9	10	8	11	9	9	11	11	8
10	8	11	8	9	11	10	9	10	8
9	9	11	8	11	11	10	8	12	9
11	11	12	9	12	12	9	9	11	8
9	12	10	10	12	12	11	9	13	8
9	8	11	11	9	11	12	10	12	6
10	9	10	10	10	13	10	9	11	8
12	10	10	9	10	10	11	10	12	10
13	11	12	10	10	9	11	12	10	6
11	12	10	11	9	11	12	10	13	7
11	12	10	10	11	10	12	9	9	10
9	10	10	9	9	12	10	11	11	9
9	10	12	9	11	14	8	10	12	9
10	12	10	10	11	9	12	8	13	8
10		9	12	12	13	10		11	9
9		11	13	11	9	11		10	8
10		9	9	12	9	12		9	9
8		9	7	11	11	11			10
7		9	12	8	12	10			9
11		11	9	10	11				9
9		10	11	13	14				9
8		11		10	12				8
10		10		8	10				8
		10		12	11				9
		8		12
		8		13
		11		10
		9		11
		10		13
		8		9
		11		11
		8		9
				10
				11
				13
				11
