## Supplementary material for "Nutritional vitamin B12 regulates RAS/MAPK-mediated cell fate decisions through the one-carbon metabolism": Source Data file: Figure_7_Data.xlsx

### Sheet: Fig.7_A_line
Hours	No MR				MR				MEK + LGX818
0	0	0	0	0	0	0	0	0	0	0	0	0
1	7.74194	7.74194	13.5484	11.1111	0	0	13.5484	4.44444	0	0	16.7742	0
2	14.8387	23.871	20.6452	15.5556	1.29032	7.74194	14.8387	10.3704	0	0	14.1935	0
3	18.0645	32.9032	26.4516	20.7407	7.74194	10.3226	23.2258	16.2963	0	0	19.3548	0
4	23.871	43.2258	36.7742	23.7037	11.6129	19.3548	25.1613	20	0	0	19.3548	0
5	27.0968	52.9032	41.2903	35.5556	16.7742	24.5161	34.1935	24.4444	0	3.87097	15.4839	0
6	30.3226	63.2258	45.1613	41.4815	20.6452	31.6129	38.0645	24.4444	0	7.74194	18.7097	7.40741
7	33.5484	74.1935	52.9032	45.9259	21.2903	35.4839	46.4516	27.4074	2.58065	8.3871	14.1935	11.1111
8	40	78.7097	60.6452	51.1111	27.0968	35.4839	48.3871	34.8148	3.22581	7.09677	24.5161	11.1111
9	47.7419	78.0645	63.2258		29.0323	36.7742	47.7419		3.22581	14.1935	24.5161
24									29.6774	35.4839
26									32.2581	41.9355
28									28.3871	49.6774
30									43.871	61.9355
32										66.4516

### Sheet: Fig.7_A_speed
No-MR	MR	MEK + LGX818
27.8	20.95	2.273
54.66	27.73	8.682
39.48	31.18	11.25
31.69	20.63	7.813

### Sheet: Original_area_7A
No MR
581.25	581.25	581.25	506.25
536.25	536.25	502.5	450
495	442.5	461.25	427.5
476.25	390	427.5	401.25
442.5	330	367.5	386.25
423.75	273.75	341.25	326.25
405	213.75	318.75	296.25
386.25	150	273.75	273.75
348.75	123.75	228.75	247.5
303.75	127.5	213.75
MR
581.25	581.25	581.25	506.25
581.25	581.25	502.5	483.75
573.75	536.25	495	453.75
536.25	521.25	446.25	423.75
513.75	468.75	435	405
483.75	438.75	382.5	382.5
461.25	397.5	360	382.5
457.5	375	311.25	367.5
423.75	375	300	330
412.5	367.5	303.75
MEK + LGX818
581.25	581.25	581.25	506.25
581.25	581.25	483.75	506.25
581.25	581.25	498.75	506.25
581.25	581.25	498.75	506.25
581.25	581.25	491.25	506.25
581.25	558.75	472.5	506.25
581.25	536.25	468.75	468.75
566.25	532.5	468.75	450
562.5	540	438.75	450
562.5	498.75	438.75

### Sheet: Fig.7_B_line
EGF	-	+	+	+
	No-MR	No-MR	MR	MEK + LGX818
	15	85.7143	54.5455	20
		85.4167	22.8571	16.6667
	10.5263	100	58.3333	19.2308

### Sheet: Fig.7_C_D
	Hours	WT			KRAS G12C			KRAS G12V			BRAF V600E
No MR	0		0	0		0	0		0	0		0	0
	1
	2	0	16.9118	17.6471	0	0	15.4412	9.55882	10.2941	16.9118	6.61765	6.61765
	3		17.6471	19.1176		3.67647	17.6471		12.5	22.7941		6.61765	13.9706
	4	16.1765	20.5882	27.2059	14.7059	13.2353	18.3824	13.2353	22.0588	22.7941	21.3235	18.3824	27.9412
	5		31.6176	30.8824		14.7059	25		29.4118	27.9412		20.5882	29.4118
	6	28.6765	36.7647	37.0098	29.4118	31.6176	26.2255	22.0588	30.8824	21.3235	36.7647	25.7353	22.3039
	7
	8	31.6176	37.5	41.1765	33.8235	52.9412	38.2353	32.3529	34.5588	27.2059	38.9706	22.0588	30.1471
	Hours	WT			KRAS G12C			KRAS G12V			BRAF V600E
MR	0	0	0	0	0	0	0	0	0	0	0	0	0
	1
	2	0	11.0294	17.6471	0	0	0	0	3.67647	0	0	0	9.55882
	3		19.1176	26.4706		0	9.55882		9.55882	5.14706			14.7059
	4	12.5	21.3235	27.9412	0	0	11.0294	5.14706	9.55882	10.2941	15.4412	10.2941	15.4412
	5		25	32.3529		0	13.9706		10.2941	16.1765		15.4412	16.1765
	6	17.6471	26.4706	41.9118	12.5	0	13.4804	5.88235	15.4412	16.1765	19.8529	17.6471	28.1863
	7
	8	30.1471	42.6471	49.0196	21.3235	0	14.4608	13.2353	18.3824	25.7353	28.6765	23.5294	36.0294

### Sheet: Fi7.7_C_D_Speed
	WT	KRAS G12C	KRAS G12V	BRAF V600E
No MR	31.78	18.75	24.75	27.56
	26.53	22.76	33.7	17.21
	26.54	12.71	21.28	18.42
	WT	KRAS G12C	KRAS G12V	BRAF V600E
MR	19.88	14.06	8.25	19.69
	26.79	0	12.58	16.92
	29.7	9.931	16.32	22.02

### Sheet: Original_are_7C_D
WT
510	510	510
	502.5
510	420	412.5
	423.75	420
427.5	405	371.25
0	348.75	352.5
363.75	322.5	321.25
		295
348.75	318.75	300
G12C
510	510	510
	510
510	510	431.25
	491.25	420
435	442.5	416.25
0	435	382.5
360	348.75	376.25
		356.25
337.5	240	315
G12V
510	510	510
	457.5
442.5	465	436.25
0	446.25	448.75
461.25	397.5	431.25
0	352.5	401.25
397.5	360	431.25
		371.25
345	333.75	410
V600
510	510	510
	491.25
476.25	476.25
	476.25	451.25
401.25	416.25	381.25
	405	426.25
322.5	378.75	396.25
		371.25
311.25	397.5	356.25
WT
510	510	510
	510
510	453.75	420
	412.5	375
446.25	401.25	367.5
	382.5	345
420	375	296.25
		290
356.25	292.5	260
G12C
510	510	510
	510
510	472.5	510
	510	461.25
510	510	453.75
	510	441.25
446.25	510	438.75
		436.25
401.25	510	446.25
G12V
510	510	510
	510
510	491.25	510
	510	483.75
483.75	461.25	457.5
	457.5	446.25
480	416.25	427.5
		426.25
442.5	431.25	378.75
V600
510	510	510
	510
510	510	461.25
		431.25
431.25	457.5	427.5
	431.25	435
408.75	420	366.25
		355
363.75	390	326.25

### Sheet: Fig._S8
	Class 0	Class 1	Class 2
No-MR EGF -	87.8049	12.1951	0
No-MR EGF +	12.3077	29.2308	58.4615
MR EGF +	58.5714	27.1429	14.2857
Drug EGF +	80.9524	19.0476	0

### Sheet: Original_data_7B
MET_+_no_EGF	MET_+_EGF	MET_-_EGF	MEK + LGX818			MET_+_no_EGF	MET_+_EGF	MET_-_EGF	MEK + LGX818			MET_+_no_EGF	MET_+_EGF	MET_-_EGF	MEK + LGX818
0	2	0	0		0	36	8	41	34		0	87.8049	12.3077	58.5714	80.9524
0	1	2	0		1	5	19	19	8		1	12.1951	29.2308	27.1429	19.0476
1	2	0	0		2	0	38	10	0		2	0	58.4615	14.2857	0
0	0	0	0		Total	41	65	70	42		Total	100	100	100	100
0	1	1	0
0	1	0	1
0	2	1	0
1	1	1	0			MET_+_no_EGF	MET_+_EGF	MET_-_EGF	MEK + LGX818			MET_+_no_EGF	MET_+_EGF	MET_-_EGF	MEK + LGX818
0	2	2	1		0	36	8	41	34		0	87.8049	12.3077	58.5714	80.9524
0	2	2	0		2	5	57	29	8		2	12.1951	87.6923	41.4286	19.0476
0	2	1	1		Total	41	65	70	42		Total	100	100	100	100
0	2	0	0
1	1	0	0
0	1	0	0			MET_+_no_EGF	MET_+_EGF	MET_-_EGF	MEK + LGX818			MET_+_no_EGF	MET_+_EGF	MET_-_EGF	MEK + LGX818
0	1	0	0		0	17	1	5	8		0	85	14.2857	45.4545	80
0	2	0	0		2	3	6	6	2		2	15	85.7143	54.5455	20
0	2	0	0		Total	20	7	11	10		Total	100	100	100	100
0	2	1	0
0	2	0	0
0	2	0	0			MET_+_no_EGF	MET_+_EGF	MET_-_EGF	MEK + LGX818			MET_+_no_EGF	MET_+_EGF	MET_-_EGF	MEK + LGX818
0	0	0	0		0		7	27	5		0	0	14.5833	77.1429	83.3333
0	1	1	0		2		41	8	1		2	0	85.4167	22.8571	16.6667
0	1	0	1		Total	0	48	35	6		Total	0	100	100	100
0	2	2	0
0	1	0	1
0	2	0	0			MET_+_no_EGF	MET_+_EGF	MET_-_EGF	MEK + LGX818			MET_+_no_EGF	MET_+_EGF	MET_-_EGF	MEK + LGX818
0	1	0	0		0	17	0	10	21		0	89.4737	0	41.6667	80.7692
0	0	0	0		2	2	11	14	5		2	10.5263	100	58.3333	19.2308
0	2	1	0		Total	19	11	24	26		Total	100	100	100	100
0	2	0	0
0	2	0	0
0	0	1	0
0	1	0	0
0	0	1	1
0	0	0	0
0	1	0	0
1	2	1	1
0	2	0	0
1	2	0	0
0	2	1	0
	1	0	1
	1	0	0
	2	0
	2	0
	2	0
	0	0
	1	0
	0	1
	2	1
	2	1
	2	0
	2	1
	2	1
	2	0
	2	1
	1	2
	1	2
	2	2
	2	0
	2	0
	1	0
	2	1
	2	0
	2	0
	2	2
		2
		2
		0
		0
		1
